# Arabidopsis Acyl-CoA Binding Protein 4, ACBP4, functions in developmentally programmed endoreduplication

**DOI:** 10.64898/2026.08.31.748435

**Authors:** Johan Jaenisch, Claudine G. Tahmin, Kai U. Wu, Mary C. Wildermuth

**Affiliations:** Department of Plant & Microbial Biology, University of California, Berkeley, CA 94720-3102

## Abstract

Powdery mildew fungi induce localized endoreduplication, a variant of the cell cycle in which DNA is replicated but cells do not divide, in leaf mesophyll cells underlying the fungal feeding structure. Induced endoreduplication occurs concurrent with powdery mildew (PM) spore production and is associated with enhanced metabolic capacity and flux to lipids. The final ploidy of these cells is highly correlated with fungal spores produced and is the consequence of both basal (developmental) ploidy and PM-induced endoreduplication programs. Herein, we find the Arabidopsis lipid trafficking and regulatory protein ACYL-COA BINDING PROTEIN 4 (ACBP4) enhances PM spore production on Arabidopsis leaves. ACBP4 does not limit plant defense but instead supports basal mesophyll cell ploidy, with decreased final ploidy in cells underlying the fungal feeding structure in *acbp4* mutants compared to wild-type (WT). Leaf epidermal cell size is decreased and stomatal density is increased in *acbp4*, consistent with a role for ACBP4 in developmentally programmed endoreduplication. Moreover, hypocotyl elongation in the dark, which is driven by programmed developmental endoreduplication, shows reduced hypocotyl length, cell length and ploidy in *acbp4* versus WT. Together, our findings establish a novel means by which a plant ACBP promotes cell metabolism and development, with potential applications to agricultural productivity and quality.
