## Supplementary Workbook S2 for "Arabidopsis Acyl-CoA Binding Protein 4, ACBP4, functions in developmentally programmed endoreduplication"

### Sheet: FAME
FAME (nmole/mgDW), n=5
	Col-0 Uninfected Leaf							acbp4 Uninfected Leaf							Col-0 Infected Leaf							acbp4 infected leaf							Col-0 spore							acbp4 spore
Fatty acid	Col-0 UI_1	Col-0 UI_2	Col-0 UI_3	Col-0 UI_4	Col-0 UI_5	Mean	STDEV	acbp4 UI_1	acbp4 UI_2	acbp4 UI_3	acbp4 UI_4	acbp4 UI_5	Mean	STDEV	Col-0 Inf_1	Col-0 Inf_2	Col-0 Inf_3	Col-0 Inf_4	Col-0 Inf_5	Mean	STDEV	acbp4 Inf_1	acbp4 Inf_2	acbp4 Inf_3	acbp4 Inf_4	acbp4 Inf_5	Mean	STDEV	Col-0 S_1	Col-0 S_2	Col-0 S_3	Col-0 S_4	Col-0 S_5	Mean	STDEV	acbp4 S_1	acbp4 S_2	acbp4 S_3	acbp4 S_4	acbp4 S_5	Mean	STDEV
16:0	117.849	79.0729	101.424	81.3718	82.8009	92.5036	16.736	61.4491	68.9005	171.656	85.6196	104.679	98.4608	44.1723	62.3663	71.9426	52.2953	67.9301	58.0015	62.5072	7.79485	76.455	46.7253	78.71	56.6744	54.2232	62.5576	14.2195	82.2222	112.128	89.5348	126.182	132.62	108.538	22.1235	90.4223	91.5134	115.452	94.0513	151.727	108.633	26.1769
16:1 isomer	22.0318	15.1178	21.4518	17.4254	18.0647	18.8183	2.89238	12.6289	14.5175	34.2294	17.6851	20.6444	19.9411	8.55312	4.14063	4.55808	4.16676	6.74395	6.01812	5.12551	1.18609	4.99172	4.07249	6.48506	6.20035	5.27666	5.40526	0.96979	0.696334	1.06998	1.26392	5.76607	6.30886	3.02103	2.76782	1.74115	1.8397	3.25013	4.27166	4.52731	3.12599	1.30996
16:1(9-16:1)	0.364664	0.256099	0.321365	0.276297	0.257268	0.295139	0.0469972	0.232489	0.242801	0.644272	0.294124	0.282294	0.339196	0.172496	0.638912	0.737739	0.725452	0.92878	0.723697	0.750916	0.106938	0.7126	0.750998	0.817697	0.753725	0.889984	0.785001	0.0697619	4.33516	4.66566	7.24444	7.02856	8.9112	6.437	1.91565	4.66914	4.53325	6.84581	4.66374	7.59668	5.66173	1.4492
16:3	64.0385	50.4944	62.6861	57.8538	55.765	58.1676	5.46886	43.7041	49.99	94.1024	51.3079	61.8847	60.1978	20.0477	31.2342	32.3608	26.9926	35.1901	34.0009	31.9557	3.16073	33.1892	27.1234	43.12	27.7396	30.869	32.4083	6.47007	0.92925	2.56894	2.81018	8.91189	10.4109	5.12623	4.23608	3.84516	2.99591	6.31573	7.2529	6.53123	5.38818	1.85391
18:0	30.1785	22.8877	22.5757	19.7475	19.1227	22.9024	4.39569	12.3225	12.5017	53.4789	21.7403	28.6189	25.7325	16.9485	30.4365	67.5917	16.9913	15.726	12.1906	28.5872	22.8774	50.7288	15.0459	19.9327	11.9753	10.9114	21.7188	16.5909	80.2541	97.0128	88.9091	89.3208	98.329	90.7652	7.28454	76.2812	71.2113	101.809	94.8137	149.998	98.8228	31.2828
18:1cis	43.985	15.8049	28.2465	16.9822	25.3418	26.0721	11.3377	14.8839	16.8484	67.0578	28.6623	29.2817	31.3468	21.0237	8.74338	15.6657	8.43434	13.0291	10.56	11.2865	3.05551	9.90204	9.08213	14.1988	13.0321	11.4704	11.5371	2.12275	56.5385	76.8645	112.214	151.157	201.578	119.67	58.2532	75.5755	80.5957	156.329	107.22	156.716	115.287	39.517
18:2cis	161.806	76.681	132.166	92.7675	101.1	112.904	33.9829	64.0534	78.4494	291.893	102.391	140.925	135.542	92.119	32.8073	47.7047	34.9679	59.709	46.6281	44.3634	10.8812	49.9632	36.5749	75.9322	46.3126	48.5792	51.4724	14.6415	50.5775	63.9317	49.4857	70.8034	84.9387	63.9474	14.7947	53.5815	51.8757	69.3523	50.6945	74.7423	60.0492	11.1645
18:3n3	512.65	286.541	476.811	364.595	376.055	403.33	91.1514	232.598	275.981	1020.93	342.032	495.089	473.326	321.9	105.934	129.159	107.521	184.301	142.867	133.957	32.0981	150.135	104.057	247.843	125.661	136.489	152.837	55.7197	117.961	147.655	105.639	145.287	129.861	129.281	17.8973	133.512	118.769	149.313	93.9157	151.794	129.461	23.9116
20:0	2.52439	1.05263	0.936376	1.50446	1.16449	1.43647	0.644127	0	0	0	0	0	0	0	25.7545	25.1889	22.0744	31.9632	14.4269	23.8816	6.3872	34.3837	27.8947	34.1845	23.7981	27.9776	29.6477	4.55773	487.295	395.104	361.467	400.963	361.913	401.349	51.4093	373.693	317.487	533.836	294.849	571.079	418.189	126.573
22:0	4.02117	1.20624	2.24161	2.48967	1.97917	2.38757	1.03231	0	0	0	0	0	0	0	2.30098	2.34428	2.00097	3.22943	1.80333	2.3358	0.546692	3.30211	2.49918	3.30185	2.40086	2.65051	2.8309	0.439133	26.89	24.2381	20.5243	26.2467	21.3766	23.8552	2.84228	20.7925	20.1063	31.7254	23.2367	36.0339	26.379	7.11041
FAME analysis was performed at Kansas Lipidomics Research Center Analytical Laboratory. See Methods for details.

### Sheet: ESI-MSMS
ESI-MS/MS (nmol/mgDW tissue), n= 5
			Col-0 Uninfected Leaf							acbp4 Uninfected Leaf							Col-0 Infected Leaf							acbp4 Infected Leaf							Col-0 Spore							acbp4 Spore
Mass	Compound Formula	Compound Name	sample21	sample22	sample23	sample24	sample25	Mean	STD	sample26	sample27	sample28	sample29	sample30	Mean	STD	sample01	sample02	sample03	sample04	sample05	Mean	STD	sample06	sample07	sample08	sample09	sample10	Mean	STD	sample11	sample12	sample13	sample14	sample15	Mean	STD	sample16	sample17	sample18	sample19	sample20	Mean	STD
926.6	C49H80O15	DGDG(34:6)	0.613316	0.714487	0.672514	0.75061	0.736596	0.697505	0.055563	0.775865	0.793172	0.910081	0.807103	0.718079	0.80086	0.0698296	0.875087	1.11378	0.706205	0.693649	0.883467	0.854437	0.170553	0.664267	0.819107	0.664018	0.706203	0.805771	0.731873	0.075671	0.0992063	0.23645	0.165611	0.171158	0.114871	0.157459	0.0540851	0.105126	0.167832	0.0306336	0.11582	0.0705816	0.0979987	0.0513196
928.6	C49H82O15	DGDG(34:5)	0.192016	0.170605	0.177459	0.195888	0.175448	0.182283	0.0110248	0.177135	0.196823	0.197397	0.182903	0.175368	0.185925	0.0105857	0.195176	0.20765	0.140949	0.105915	0.161133	0.162165	0.0411519	0.120155	0.168571	0.182017	0.150493	0.144616	0.153171	0.0236626	0.0494215	0.29905	0.0813652	0.242747	0.0421192	0.14294	0.119409	0.0136341	0.186763	0	0.0480411	0.104814	0.0706503	0.0764897
930.6	C49H84O15	DGDG(34:4)	0.104171	0.121423	0.119143	0.140574	0.111373	0.119337	0.0136824	0.100628	0.1327	0.110748	0.161032	0.097863	0.120594	0.0264296	0.0924415	0.0821624	0.0899438	0.0776027	0.121227	0.0926756	0.0170326	0.0963455	0.105179	0.0871575	0.0925296	0.118403	0.0999227	0.0122427	0.0890313	0.248254	0.0824453	0.250378	0.0365497	0.141332	0.10063	0.0337266	0.139435	0	0.037986	0.107284	0.0636863	0.0575601
932.6	C49H86O15	DGDG(34:3)	2.32966	2.49269	2.82615	2.36413	2.38604	2.47973	0.203003	2.29798	2.92519	2.33412	2.80184	2.58167	2.58816	0.277502	1.38439	1.69799	1.06388	1.10255	1.48466	1.34669	0.266201	1.23579	1.3942	1.44063	1.31589	1.24639	1.32658	0.0899543	0.129913	0.119298	0.0534634	0.14881	0.0471665	0.0997301	0.0463849	0.0464637	0.127967	0.0341826	0.05791	0.0577005	0.0648448	0.0366114
934.6	C49H88O15	DGDG(34:2)	0.304706	0.368774	0.275429	0.192893	0.223995	0.273159	0.0689242	0.231319	0.267537	0.380263	0.330178	0.248051	0.29147	0.0621665	0.169541	0.223263	0.180985	0.205178	0.169014	0.189596	0.023855	0.190845	0.189643	0.180193	0.18825	0.21323	0.192432	0.0123505	0.0185331	0.0872825	0.0288018	0.0723153	0.0198413	0.0453548	0.0321292	0.00574069	0.0353138	0.0164375	0	0.0303501	0.0175684	0.0152323
936.6	C49H90O15	DGDG(34:1)	0.259275	0.222849	0.257306	0.23429	0.272185	0.249181	0.0200761	0.257782	0.259522	0.299107	0.318537	0.252158	0.277421	0.0296022	0.0825371	0.128415	0.100181	0.112396	0.153756	0.115457	0.0272083	0.115725	0.160357	0.0741852	0.212889	0.137931	0.140218	0.0516045	0.023984	0.121265	0.0604839	0.203864	0.079017	0.0977228	0.0689097	0.0710411	0.100481	0.00784519	0.0800685	0.0984613	0.0715793	0.0377237
954.6	C51H84O15	DGDG(36:6)	9.7068	10.4542	10.1637	10.2487	9.44782	10.0042	0.414033	10.6134	11.3556	9.91542	10.84	10.5632	10.6575	0.520139	9.78934	12.2942	8.59681	7.91142	8.93314	9.50497	1.69938	8.26546	8.42362	10.2378	8.17349	8.40856	8.70179	0.864899	0.344951	0.368894	0.277308	0.494669	0.246885	0.346541	0.096396	0.239405	0.261486	0.239558	0.170285	0.182542	0.218655	0.0398303
956.6	C51H86O15	DGDG(36:5)	0.699563	0.792674	0.558574	0.749729	0.674484	0.695005	0.0888668	0.731942	0.753985	0.901221	0.766536	0.752724	0.781281	0.0681871	1.19533	1.2621	0.976768	0.846466	0.809859	1.0181	0.203395	1.07291	1.00589	1.20662	0.81894	0.953378	1.01155	0.143469	0.0410634	0.0958677	0.0576037	0.0356125	0.0240184	0.0508331	0.0279289	0.055613	0.100481	0.0593993	0.0193654	0.0981084	0.0665933	0.0337059
958.6	C51H88O15	DGDG(36:4)	0.181368	0.180333	0.169026	0.240984	0.188834	0.192109	0.028224	0.166334	0.195933	0.192258	0.244635	0.192512	0.198334	0.0284798	0.355007	0.453357	0.285188	0.268284	0.208249	0.314017	0.0938152	0.312108	0.282321	0.270188	0.285565	0.218332	0.273703	0.0345261	0	0.0622424	0.0198013	0.0421536	0.00522139	0.0258837	0.0260795	0.0111226	0.0262123	0	0.0107999	0.022939	0.0142148	0.0105278
960.6	C51H90O15	DGDG(36:3)	0.204616	0.217085	0.252821	0.176334	0.209181	0.212007	0.0275077	0.185776	0.234407	0.226103	0.279029	0.216977	0.228458	0.033734	0.104676	0.0290788	0.105666	0.0898827	0.0881958	0.0834999	0.031481	0.0788114	0.0575	0.150195	0.0788806	0.102041	0.0934855	0.0354002	0.00399733	0.00643887	0.0129608	0.00944822	0.0654414	0.0196573	0.0258128	0.02081	0.0156546	0.00896593	0	0.0176454	0.0126152	0.00827883
982.6	C53H88O15	DGDG(38:6)	0.181501	0.226047	0.0690367	0.0794032	0.132568	0.137711	0.0668268	0.0894225	0.121434	0.0784537	0.144409	0.0847819	0.1037	0.028155	0.711518	0.369779	0.576728	0.494568	0.430542	0.516627	0.133282	0.642257	0.670491	0.544785	0.622315	0.809245	0.657819	0.0966566	0.0776753	0.0456981	0.106477	0.22812	0.136017	0.118797	0.0697035	0.146657	0.110947	0.112354	0.109768	0.0493189	0.105809	0.0351589
984.6	C53H90O15	DGDG(38:5)	0.0505773	0.0162138	0.00950993	0.0387548	0.0333762	0.0296864	0.0167398	0.048064	0.0236901	0.0561713	0.0446235	0.0321448	0.0409387	0.012954	0	0	0	0.0310411	0.00972502	0.00815322	0.0134699	0	0	0.0334441	0	0	0.00668883	0.0149567	0	0	0	0	0	0	0	0	0	0	0	0	0	0
Total DGDG		Total DGDG	14.8276	15.9773	15.5506	15.4123	14.5919	15.272	0.560107	15.6756	17.26	15.6013	16.9208	15.9155	16.2747	0.763154	14.955	17.8617	12.8233	11.939	13.453	14.2064	2.32077	12.7947	13.2769	15.0712	12.6454	13.1579	13.3892	0.974941	0.877776	1.69074	0.946321	1.89927	0.817147	1.24625	0.508398	0.74934	1.27257	0.509377	0.650045	0.839744	0.804216	0.289106
764.5	C43H70O10	MGDG(34:6)	37.8567	39.8896	40.4366	41.446	35.9694	39.1196	2.19422	40.9879	42.7417	40.0117	38.494	39.4554	40.3382	1.61909	34.6948	38.462	30.6791	31.3722	40.7293	35.1875	4.37488	32.4175	28.9474	41.5202	29.0853	33.5843	33.111	5.12255	0.485584	1.67133	0.729137	1.27415	0.412228	0.914486	0.541468	0.666728	0.545817	0.422613	0.32074	0.645204	0.52022	0.14753
766.5	C43H72O10	MGDG(34:5)	5.04788	4.89377	5.1464	4.66141	4.30044	4.80998	0.338563	4.9298	5.41532	5.0773	4.94447	5.04896	5.08317	0.196395	3.49986	4.29557	3.15105	3.20721	4.27674	3.68609	0.563607	3.29965	3.1892	4.09731	3.24678	3.88432	3.54345	0.417105	0.0866693	0.259165	0.216554	0.294167	0.0544765	0.182206	0.10616	0.0543572	0.0875564	0.0214809	0.0914271	0.0922854	0.0694214	0.0310689
768.5	C43H74O10	MGDG(34:4)	1.63143	1.07948	1.21261	1.00199	1.13443	1.21199	0.246781	1.26929	1.20944	1.53186	1.56799	1.14989	1.34569	0.191584	0.382001	0.618657	0.405661	0.467663	0.666499	0.508096	0.127811	0.456257	0.595	0.418558	0.743073	0.737685	0.590115	0.152107	0.0407	0.148094	0.0226815	0.0886679	0.0379421	0.0676171	0.0513421	0.0667356	0.118684	0.0141961	0.0603307	0.057524	0.063494	0.0371898
770.5	C43H76O10	MGDG(34:3)	1.12228	1.12398	1.09741	0.981729	0.906511	1.04638	0.0976339	1.11267	1.19216	1.09224	1.04874	1.03935	1.09703	0.0611904	0.487649	0.588993	0.356119	0.397906	0.511569	0.468447	0.0926731	0.442414	0.478393	0.420991	0.487996	0.476425	0.461244	0.0283509	0.00254375	0.0264709	0.0219614	0.0403366	0.0309802	0.0244586	0.0140106	0.0247567	0.0549731	0.0112074	0.00186206	0.0172925	0.0220184	0.0202423
772.6	C43H78O10	MGDG(34:2)	0.215974	0.154031	0.188404	0.153081	0.150639	0.172426	0.028892	0.179115	0.190233	0.215825	0.226998	0.187868	0.200008	0.0203596	0.0376758	0.111632	0.080072	0.0695866	0.0794769	0.0756885	0.0264937	0.0550018	0.0742857	0.0194584	0.135781	0.101513	0.077208	0.0443232	0.00654108	0.0296904	0	0.0650474	0.0400306	0.0282619	0.026288	0.00645828	0.0440513	0.0298864	0.0286757	0.0931677	0.0404479	0.0323952
774.6	C43H80O10	MGDG(34:1)	0.241307	0.186413	0.198408	0.165721	0.147025	0.187775	0.0358034	0.195091	0.181817	0.185303	0.18233	0.186931	0.186294	0.00535118	0.0399577	0.0871877	0.0440122	0.0709084	0.0658535	0.0615839	0.0196035	0.0606774	0.0442411	0.0504196	0.119783	0.0960151	0.0742273	0.0324023	0.0158985	0	0.00603039	0.0387922	0.0288047	0.0179051	0.0159742	0.00313944	0.054882	0.00700463	0.014431	0.0532009	0.0265316	0.0254456
792.5	C45H74O10	MGDG(36:6)	16.1975	15.9513	17.3804	14.7779	13.7289	15.6072	1.39884	15.4767	18.1755	14.9016	17.0869	16.4428	16.4167	1.2964	13.0217	13.2118	10.6772	11.5142	13.1203	12.309	1.14842	11.5154	12.5383	13.4381	12.0089	14.0382	12.7078	1.02987	0.245381	0.518419	0.451199	1.70513	1.33781	0.851587	0.633195	0.727005	0.695446	1.14288	0.776572	0.865771	0.841534	0.180328
794.5	C45H76O10	MGDG(36:5)	1.18404	1.17712	1.17959	1.20193	1.04608	1.15775	0.0631749	1.23742	1.33448	1.40942	1.2872	1.34794	1.32329	0.0648584	2.17568	1.86202	1.52978	1.69344	1.56791	1.76577	0.263326	1.55113	1.66982	2.33481	1.41223	1.74789	1.74317	0.354203	0.0566893	0.071543	0.0381624	0.0403366	0	0.0413463	0.0267765	0.102256	0.111038	0.0272714	0.0283033	0.0776398	0.0693018	0.0398274
796.6	C45H78O10	MGDG(36:4)	0.831064	0.578112	0.649905	0.543976	0.564361	0.633484	0.117434	0.639414	0.629301	0.670157	0.780999	0.693613	0.682697	0.060548	0.634856	0.544496	0.565805	0.535714	0.501677	0.55651	0.0495176	0.485419	0.656964	0.598346	0.603569	0.530788	0.575017	0.0671916	0.0167161	0.0325521	0.0410426	0.0879412	0.0668338	0.0490171	0.0283309	0.0531014	0.0138343	0.0272714	0.00148965	0.0105872	0.0212568	0.020062
820.6	C47H78O10	MGDG(38:6)	0.449516	0.437772	0.102277	0.180034	0.287356	0.291391	0.153795	0.197657	0.269675	0.226989	0.555412	0.236086	0.297164	0.146633	0.837023	0.463505	0.58299	0.572384	0.681925	0.627565	0.140335	0.650425	1.00839	0.7455	0.941781	1.12421	0.894061	0.193485	0.0585063	0.14881	0.142569	0.354308	0.371067	0.215052	0.139536	0.231063	0.195136	0.282427	0.196261	0.176101	0.216198	0.0420002
822.6	C47H80O10	MGDG(38:5)	0.0881996	0.0900766	0.0940227	0.0704632	0.0821018	0.0849728	0.00918059	0.0630053	0.0819356	0.0707014	0.107767	0.0778618	0.0802541	0.0169872	0.0462208	0.034153	0.0356485	0.0434916	0.0192824	0.0357592	0.0105275	0.0147656	0.0235714	0.0330388	0.0354519	0.00492611	0.0223508	0.012733	0	0	0	0.0170795	0.0274993	0.00891576	0.0127521	0	0	0	0	0	0	0
824.6	C47H82O10	MGDG(38:4)	0.117304	0.0951209	0.0506	0.0789188	0.0744271	0.0832741	0.0248153	0.047524	0.0566424	0.078498	0.101593	0.0857194	0.0739954	0.0219159	0.0823429	0.049961	0.0555751	0.0828899	0.0596915	0.0660921	0.0154761	0.0706903	0.0566071	0.0906032	0.0762217	0.0967628	0.078177	0.0160076	0	0.0118046	0	0.0236206	0.022626	0.0116102	0.0115675	0	0.0141983	0.0190526	0.00707582	0.00741107	0.00954757	0.00731105
Total MGDG		Total MGDG	64.9832	65.6568	67.7367	65.2632	58.3917	64.4063	3.53194	66.3355	71.4782	65.4715	66.3845	65.9525	67.1245	2.46124	55.9397	60.33	48.1631	50.0276	62.2801	55.3481	6.18779	51.0193	49.2821	63.7674	48.8969	56.4231	53.8778	6.29252	1.01523	2.91788	1.66934	4.02958	2.43029	2.41246	1.15924	1.9356	1.93562	2.00529	1.52717	2.09619	1.89997	0.218583
738.5	C38H73O10P	PG(32:1)	0.667336	0.519562	0.761154	0.426655	0.530735	0.581088	0.132319	0.551926	0.47031	0.553703	0.599542	0.534532	0.542003	0.0467487	0.258836	0.269399	0.300983	0.329035	0.277934	0.287238	0.0280508	0.292506	0.2935	0.335414	0.261068	0.260099	0.288517	0.0308268	0	0.063101	0.0403226	0.22792	0.201754	0.10662	0.101761	0.129596	0.117227	0.106695	0.0855057	0.210474	0.1299	0.0478598
740.5	C38H75O10P	PG(32:0)	0.410563	0.313881	0.443253	0.362657	0.336457	0.373362	0.0531113	0.353964	0.345252	0.35636	0.407061	0.402649	0.373057	0.0293619	0.374252	0.394672	0.32261	0.442335	0.456925	0.398159	0.0540749	0.377907	0.353625	0.471765	0.536654	0.451355	0.438261	0.0737919	0.0633394	0.145483	0.112147	0.20986	0.308236	0.167813	0.0948664	0.140898	0.0970948	0.124738	0.163973	0.309536	0.167248	0.0831855
760.5	C40H71O10P	PG(34:4)	7.28281	7.12481	7.77155	7.56757	7.20965	7.39128	0.269932	7.38599	7.41649	6.80842	7.38093	6.83766	7.1659	0.313451	2.49511	3.51612	2.34976	2.63348	4.28474	3.05584	0.823622	2.60181	2.21075	3.05079	3.32862	2.69729	2.77785	0.429222	0.116504	0.16877	0.118448	0.438034	0.399123	0.248176	0.157562	0.168274	0.132008	0.142782	0.237226	0.377964	0.211651	0.101589
762.5	C40H73O10P	PG(34:3)	5.14688	4.55953	4.75985	4.24287	4.42729	4.62728	0.346381	4.54545	5.11855	4.05206	4.63435	4.52477	4.57504	0.379419	2.63893	3.27596	2.90285	2.83954	4.21925	3.17531	0.627418	2.54574	2.4495	3.90465	2.96704	3.3734	3.04807	0.603483	0.18315	0.17528	0.115927	0.377493	0.377193	0.245809	0.122854	0.178823	0.176351	0.17364	0.173097	0.431818	0.226746	0.114662
764.5	C40H75O10P	PG(34:2)	3.89308	2.92859	3.25249	2.62491	3.10582	3.16098	0.471371	3.16022	3.47159	3.10726	3.55021	3.44858	3.34757	0.199685	1.90362	2.6179	2.17893	2.31363	2.78815	2.36044	0.351085	2.15388	1.88437	2.68204	2.81256	2.75209	2.45699	0.4135	0.0770757	0.261168	0.16003	0.491199	0.413986	0.280692	0.172105	0.2499	0.260703	0.23614	0.330292	0.461215	0.30765	0.0932037
766.5	C40H77O10P	PG(34:1)	2.65481	1.78555	1.98741	1.48207	1.78398	1.93877	0.439058	1.84417	2.1245	1.80239	2.06617	1.86699	1.94084	0.144402	0.841626	1.48511	0.991375	1.33512	1.73979	1.2786	0.364685	1.10891	0.950375	1.20077	1.77573	1.56539	1.32024	0.340334	0.114723	0.289213	0.289062	0.898199	0.913012	0.500842	0.376332	0.370454	0.350408	0.40978	0.778676	1.15884	0.613632	0.351594
768.5	C40H79O10P	PG(34:0)	0.189319	0.150824	0.144192	0.117885	0.148426	0.150129	0.0255643	0.0977842	0.0748107	0.137434	0.106673	0.132008	0.109742	0.0256671	0.103861	0.186885	0.119267	0.14852	0.147887	0.141284	0.0318617	0.140052	0.0495	0.159478	0.177685	0.161084	0.13756	0.0510014	0.00407	0.00500801	0.0302419	0.14652	0.0555556	0.0482791	0.0588566	0.0150693	0.0183486	0.0209205	0.0490094	0.113636	0.0433968	0.0415335
784.5	C42H71O10P	PG(36:6)	0.0457147	0.0232037	0.0457195	0.046858	0.0354823	0.0393956	0.0101625	0.0171374	0.0194508	0.0257998	0.0400024	0.0580035	0.0320788	0.0170074	0.0163132	0.0224044	0.0127969	0.0124164	0.0234742	0.017481	0.00522284	0.0186047	0.0065	0.0601589	0.0104229	0.00689655	0.0205166	0.0226882	0.0172975	0.0290465	0.016129	0.00712251	0.0126706	0.0164532	0.00807432	0.00703235	0.0356779	0.0041841	0	0.00790514	0.0109599	0.0141577
Total PG		Total PG	20.2905	17.4059	19.1656	16.8715	17.5778	18.2623	1.42002	18.1154	19.2215	16.9709	18.9884	17.9362	18.2465	0.900221	8.63254	11.7684	9.17857	10.0541	13.9381	10.7144	2.15827	9.23941	8.19812	11.8651	11.8698	11.2676	10.488	1.67451	0.57616	1.13707	0.882308	2.79635	2.68153	1.61468	1.04613	1.26005	1.18782	1.21888	1.81778	3.07139	1.71118	0.803326
496.3	C24H50O7PN	LPC(16:0)	0.0168802	0.0186938	0.0201706	0.020818	0.0138903	0.0180906	0.00279449	0.0186795	0.0179695	0.00817199	0.01576	0.00720641	0.0135575	0.00547474	0.0475808	0.0455647	0.042155	0.0796403	0.0666952	0.0563272	0.0161569	0.0553283	0.0576478	0.0519971	0.123645	0.0882364	0.075371	0.0306517	0.0513246	0.0711442	0.0383959	0.161306	0.134447	0.0913236	0.0537719	0.107555	0.117529	0.10768	0.172823	0.290925	0.159302	0.0784137
518.3	C26H48O7PN	LPC(18:3)	0.0157293	0.0175254	0.0164209	0.0252609	0.0132472	0.0176367	0.00454215	0.0232196	0.0106533	0.014684	0.0186833	0.00398926	0.0142459	0.00739112	0.0474409	0.0459866	0.0320115	0.0298651	0.0332268	0.0377062	0.00832627	0.0445552	0.0606074	0.0448402	0.0422796	0.036892	0.0458349	0.00885255	0.139048	0.143062	0.133607	0.250077	0.203427	0.173844	0.0511465	0.252082	0.274671	0.250626	0.176849	0.467666	0.284379	0.108896
Total LysoPC		Total LysoPC	0.0326094	0.0362192	0.0365916	0.0460789	0.0271375	0.0357273	0.00692188	0.0418991	0.0286228	0.022856	0.0344433	0.0111957	0.0278034	0.0116591	0.0950217	0.0915513	0.0741665	0.109505	0.0999219	0.0940334	0.012999	0.0998835	0.118255	0.0968372	0.165925	0.125128	0.121206	0.0277145	0.190372	0.214206	0.172003	0.411383	0.337874	0.265168	0.104326	0.359637	0.392199	0.358307	0.349672	0.758591	0.443681	0.176783
754.5	C42H76O8PN	PC(34:4)	0.125184	0.107068	0.110128	0.12573	0.116484	0.116919	0.0085043	0.107986	0.112785	0.112692	0.120498	0.111094	0.113011	0.00461365	0.107329	0.126285	0.110679	0.0937851	0.143888	0.116393	0.0192337	0.131734	0.0947216	0.123277	0.103871	0.0947875	0.109678	0.0169599	0.411757	0.424198	0.45893	0.310836	0.159508	0.353046	0.121408	0.442416	0.354882	0.2739	0.134453	0.396936	0.320517	0.121113
756.5	C42H78O8PN	PC(34:3)	4.05492	4.06633	4.17614	4.41939	4.11882	4.16712	0.148998	4.1552	4.19408	4.23334	4.10111	3.99764	4.13627	0.0916217	3.79184	3.80073	3.70852	3.07194	3.48055	3.57072	0.307288	4.14193	3.02043	4.64486	2.49119	2.86635	3.43295	0.915082	4.95773	5.06902	3.49597	4.36432	2.52361	4.08213	1.07154	5.80472	4.27425	3.58404	2.06696	5.79771	4.30553	1.58168
758.6	C42H80O8PN	PC(34:2)	4.22014	3.84731	4.40898	4.00563	3.98561	4.09354	0.221096	4.20982	4.66068	4.3373	4.32949	4.11878	4.33121	0.205218	2.00406	2.54182	2.06369	1.88032	2.38731	2.17544	0.277522	2.52229	1.97613	2.80653	1.92814	2.05149	2.25692	0.387825	2.02724	1.84357	1.42353	1.59026	1.11051	1.59902	0.358013	1.94279	1.38186	1.19286	0.820938	2.07166	1.48202	0.522173
760.6	C42H82O8PN	PC(34:1)	0.692576	0.401379	0.565714	0.325944	0.441772	0.485477	0.144708	0.524056	0.592247	0.54636	0.591348	0.447971	0.540396	0.0594342	0.153308	0.253247	0.176808	0.204267	0.293015	0.216129	0.0568386	0.195935	0.138983	0.130736	0.240849	0.204355	0.182172	0.0464635	0.554307	0.494981	0.373193	0.325217	0.207119	0.390963	0.137784	0.575191	0.388499	0.248222	0.17091	0.531453	0.382855	0.174752
778.5	C44H76O8PN	PC(36:6)	2.10151	2.01528	2.11186	2.3693	2.02484	2.12456	0.143595	2.12322	2.24433	2.19282	2.1484	2.05275	2.15231	0.0722531	2.44214	2.31757	1.93587	1.68719	2.11268	2.09909	0.300792	2.39376	1.55968	2.89786	1.37642	1.68272	1.98209	0.640899	5.83019	6.26959	4.39033	5.13182	2.87114	4.89861	1.33892	7.58883	5.05833	4.46539	2.06437	5.36892	4.90917	1.98141
780.5	C44H78O8PN	PC(36:5)	3.91039	3.70597	4.09977	3.86791	3.63343	3.8435	0.182885	3.9331	4.79845	4.20861	3.83942	3.87204	4.13032	0.40086	2.18662	2.42718	2.1203	1.86635	2.58731	2.23755	0.279474	2.63071	1.85042	2.90645	1.82501	2.0019	2.2429	0.49433	2.87548	3.09878	2.12293	2.3073	1.59822	2.40054	0.60054	3.20079	2.30749	1.99433	1.02314	2.79938	2.26502	0.83345
782.6	C44H80O8PN	PC(36:4)	3.6164	2.65456	3.37746	2.70821	2.66067	3.00346	0.4588	3.21845	3.68816	3.13164	3.50609	3.16109	3.34108	0.244434	1.37896	1.79766	1.49049	1.35124	1.89511	1.58269	0.248692	1.70677	1.30267	1.48538	1.39451	1.46322	1.47051	0.150035	3.0203	2.61349	2.47437	1.94853	2.40011	2.49136	0.386646	2.64129	1.89852	1.4678	0.891268	2.88317	1.95641	0.822279
784.6	C44H82O8PN	PC(36:3)	1.54545	1.00651	1.41011	1.05171	1.11664	1.22608	0.237939	1.14622	1.32164	1.22178	1.47623	1.22092	1.27736	0.127458	0.346122	0.573294	0.413651	0.411494	0.611291	0.471171	0.11464	0.51348	0.345039	0.413036	0.431116	0.464044	0.433343	0.0624087	0.739497	0.833246	0.696644	0.638576	0.822432	0.746079	0.0828735	0.880597	0.637725	0.582815	0.389655	1.25721	0.7496	0.333436
786.6	C44H84O8PN	PC(36:2)	0.645879	0.446533	0.543912	0.432228	0.478576	0.509426	0.0875721	0.539679	0.635407	0.544023	0.631637	0.555717	0.581292	0.0480569	0.134026	0.146067	0.0825018	0.107285	0.147846	0.123545	0.0280918	0.126352	0.101912	0.120181	0.129716	0.140471	0.123727	0.0142441	0.570707	0.519072	0.577412	0.409234	0.381369	0.491559	0.0912571	0.565475	0.486825	0.322143	0.197025	0.620886	0.438471	0.175764
788.6	C44H86O8PN	PC(36:1)	0.151305	0.115573	0.108135	0.110075	0.145729	0.126163	0.0206816	0.110985	0.115753	0.173221	0.14352	0.0917515	0.127046	0.0317597	0.0738898	0.0840091	0.0852941	0.0876275	0.0968566	0.0855354	0.00822428	0.0856014	0.0570313	0.0956948	0.0763036	0.0600972	0.0749457	0.0164872	0.146335	0.168885	0.110983	0.14028	0.111172	0.135531	0.0247371	0.253094	0.178957	0.129687	0.085843	0.237181	0.176953	0.0706469
806.6	C46H80O8PN	PC(38:6)	0.0250121	0.0128832	0.0178148	0.0253172	0.0231729	0.02084	0.00537023	0.0363702	0.0255993	0.0225138	0.0219199	0.0197142	0.0252235	0.00657644	0.0144274	0.0161243	0.0156119	0.0131441	0.0199068	0.0158429	0.00254633	0.013199	0.0172334	0.0189982	0.0151377	0.0194217	0.016798	0.00262791	0.103696	0.102076	0.0757385	0.117825	0.0577612	0.0914193	0.0241883	0.135266	0.0856872	0.100378	0.0245635	0.103644	0.0899078	0.0407534
810.6	C46H84O8PN	PC(38:4)	0.114218	0.0759231	0.0930606	0.109463	0.114377	0.101408	0.0167059	0.104361	0.103263	0.123395	0.135561	0.105514	0.114419	0.0144262	0.0742943	0.0860415	0.0668899	0.0567211	0.0809079	0.0729709	0.0115826	0.0813726	0.0504603	0.11019	0.04369	0.0638839	0.0699193	0.0267205	0.318657	0.329573	0.232715	0.32774	0.151532	0.272043	0.0785084	0.463092	0.296999	0.230065	0.145571	0.421193	0.311384	0.131707
812.6	C46H86O8PN	PC(38:3)	0.163379	0.111821	0.0984175	0.1475	0.180178	0.140259	0.0344238	0.139232	0.133809	0.160673	0.150623	0.115309	0.139929	0.0172389	0.114071	0.102166	0.0860557	0.0831277	0.134808	0.104046	0.0212811	0.0950842	0.0810836	0.102168	0.083934	0.0906345	0.0905809	0.00849897	0.467768	0.492249	0.243463	0.361801	0.21316	0.355688	0.126646	0.535582	0.409984	0.274418	0.185648	0.419968	0.36512	0.136487
814.6	C46H88O8PN	PC(38:2)	0.0749131	0.0690438	0.0438518	0.070448	0.0748472	0.0666208	0.012994	0.0449941	0.0697489	0.079229	0.0739645	0.0684417	0.0672756	0.0131489	0.0355965	0.0655813	0.0553396	0.0459452	0.0684515	0.0541828	0.0136763	0.0625352	0.0366984	0.0433441	0.0413516	0.0400648	0.0447988	0.0102054	0.199823	0.180806	0.178973	0.171565	0.202043	0.186642	0.0135197	0.189322	0.150648	0.13695	0.0755005	0.196018	0.149688	0.0484362
Total PC		Total PC	21.4413	18.6362	21.1654	19.7689	19.1151	20.0254	1.23779	20.3937	22.696	21.0876	21.2698	19.9387	21.0772	1.0513	12.8567	14.3378	12.4117	10.9604	14.0599	12.9253	1.36122	14.7008	10.6325	15.8987	10.1812	11.2434	12.5313	2.59002	22.2235	22.4395	16.8552	18.1453	12.8097	18.4946	4.01856	25.2185	17.9107	15.003	8.27584	23.1053	17.9027	6.7393
690.5	C37H72O8PN	PE(32:1)	0.0302357	0.0188885	0.0274356	0.0354001	0.0389861	0.0301892	0.00774321	0.0385345	0.0225661	0.0247713	0.0238863	0.0304262	0.0280369	0.00659031	0.0381784	0.0281352	0.0431265	0.0350193	0.0556699	0.0400259	0.0102983	0.0419285	0.0460266	0.0309919	0.0131645	0.0653295	0.0394882	0.0192458	0.0603261	0.045319	0.0440385	0.0412757	0.0517033	0.0485325	0.00762111	0.0862088	0.0381706	0.0554891	0.0146423	0.0878782	0.0564778	0.0314494
712.5	C39H70O8PN	PE(34:4)	0.147302	0.103887	0.116797	0.0908091	0.0834302	0.108445	0.0251852	0.0990887	0.092599	0.110697	0.114808	0.0904983	0.101538	0.010814	0.0916281	0.0861107	0.118199	0.115489	0.148697	0.112025	0.0249126	0.124979	0.0959537	0.162044	0.0952489	0.156022	0.126849	0.0318054	0.211141	0.250036	0.10066	0.0777889	0.0486619	0.137657	0.0878949	0.211603	0.124054	0.141987	0.043927	0.137213	0.131757	0.0597564
714.5	C39H72O8PN	PE(34:3)	6.2613	5.215	6.11755	5.6519	5.82939	5.81503	0.411561	6.19246	5.92575	6.50577	6.29308	6.06983	6.19738	0.220418	4.26092	4.06447	4.9925	4.34258	5.20386	4.57286	0.495745	4.92196	3.63863	6.99112	4.09977	4.64935	4.86016	1.29031	2.53092	2.62733	1.12967	1.51172	0.862609	1.73245	0.807318	2.6039	2.0457	1.95721	0.781332	2.79399	2.03643	0.787011
716.5	C39H74O8PN	PE(34:2)	7.35987	5.6699	6.92415	6.00821	6.38767	6.46996	0.681599	7.10549	6.98947	7.37663	6.9434	6.75714	7.03443	0.228772	2.73633	3.28862	3.72106	3.29796	4.56438	3.52167	0.67973	3.66088	2.66662	4.93237	3.92243	3.99298	3.83505	0.811211	1.04658	1.07554	0.577613	0.610008	0.552389	0.772426	0.264475	0.945554	0.738362	0.695654	0.342061	1.15514	0.775353	0.303589
718.5	C39H76O8PN	PE(34:1)	0.20661	0.129465	0.0913213	0.155068	0.115009	0.139495	0.0440678	0.151386	0.0828722	0.155982	0.178377	0.113513	0.136426	0.0379444	0.104778	0.0370873	0.0610959	0.085313	0.149064	0.0874676	0.0428136	0.0955485	0.0994642	0.068625	0.0909898	0.091077	0.0891409	0.0119968	0.22146	0.272695	0.167504	0.172247	0.207573	0.208296	0.042675	0.209252	0.167792	0.173811	0.0984291	0.35845	0.201547	0.0964625
736.5	C41H70O8PN	PE(36:6)	1.28308	1.04516	1.22519	1.22515	1.11266	1.17825	0.0967032	1.24647	1.36486	1.18902	1.27291	1.13981	1.24262	0.0856119	1.36085	1.11091	1.12768	1.04834	1.30458	1.19047	0.134649	1.12562	0.936914	1.71695	0.986561	1.13289	1.17979	0.312252	4.89276	4.62097	1.73638	2.16698	1.22263	2.92794	1.70542	4.57377	3.56418	3.02742	1.00219	4.03469	3.24045	1.37555
738.5	C41H72O8PN	PE(36:5)	3.78043	3.00898	3.70557	3.20237	3.25241	3.38995	0.335906	3.69872	3.84111	3.6052	3.60394	3.87992	3.72578	0.129592	2.37321	2.58268	2.54227	2.29656	3.03932	2.56681	0.289239	2.67153	2.00742	3.45804	2.65013	2.64027	2.68548	0.514804	2.97701	3.16803	1.15798	1.51807	0.926477	1.94951	1.04879	2.81393	2.3463	1.94089	0.709747	2.60435	2.08305	0.833879
740.5	C41H74O8PN	PE(36:4)	2.82277	2.13755	2.61344	2.38104	2.24404	2.43977	0.278364	2.90031	2.77019	2.87502	2.68528	2.60651	2.76746	0.124384	1.64591	2.07944	2.10921	1.7614	2.39161	1.99751	0.297437	2.03111	1.54306	2.34742	2.18066	2.07287	2.03502	0.300946	1.90345	1.78463	1.0066	0.817577	0.726887	1.24783	0.555131	1.39345	1.26758	0.984115	0.366059	1.68202	1.13864	0.499393
742.5	C41H76O8PN	PE(36:3)	1.12105	0.744522	0.888129	0.851912	0.78518	0.878158	0.146873	0.810011	0.953225	0.945181	0.942353	0.915906	0.913335	0.0594346	0.470867	0.920787	0.840968	0.627367	0.945656	0.761129	0.204975	0.84502	0.586644	0.641976	0.89441	0.871573	0.767924	0.142663	0.766776	0.667283	0.415221	0.41117	0.372568	0.526603	0.178137	0.63481	0.462818	0.432489	0.195231	0.795529	0.504175	0.225969
744.5	C41H78O8PN	PE(36:2)	0.457993	0.329565	0.457586	0.3515	0.447365	0.408802	0.0629459	0.430761	0.418446	0.444142	0.408957	0.436694	0.4278	0.01412	0.0591765	0.0228065	0.0533092	0.0713426	0.0840543	0.0581378	0.0230148	0.0425332	0.0512923	0.0564496	0.0695007	0.0574516	0.0554455	0.00983053	0.342509	0.468426	0.257547	0.229795	0.142564	0.288168	0.123482	0.244128	0.236578	0.146475	0.0858204	0.402004	0.223001	0.119737
764.5	C43H74O8PN	PE(38:6)	0.0248088	0.0173145	0.0282195	0.0246262	0.0218322	0.0233602	0.00406814	0.0235926	0.027235	0.0394793	0.0339031	0.0273055	0.0303031	0.00633627	0.0178166	0.00767323	0.00319456	0.00447055	0.01465	0.00956098	0.0064043	0.0048379	0.007021	0.0115113	0.00696943	0.00845441	0.00775881	0.00246293	0.0412757	0.0125018	0.00314561	0	0.00456205	0.012297	0.0168419	0.036051	0.0159044	0.0179524	0	0.0138755	0.0167566	0.0128794
800.6	C45H86O8PN	PE(40:2)	0.179863	0.115692	0.131691	0.17854	0.191811	0.15952	0.033592	0.11639	0.129172	0.143983	0.151794	0.154471	0.139162	0.01609	0.0670242	0.0451868	0.0575021	0.0931365	0.109142	0.0743984	0.0262271	0.0725685	0.0390056	0.0681823	0.104541	0.0737839	0.0716163	0.0232644	0	0.00156272	0.00629122	0	0	0.00157079	0.00272418	0	0	0.0048961	0	0	0.000979219	0.0021896
826.6	C47H88O8PN	PE(42:3)	0.238784	0.225088	0.218701	0.23164	0.247172	0.232277	0.011187	0.271314	0.225661	0.264744	0.248109	0.227806	0.247527	0.0207943	0.0856892	0.0741745	0.0974341	0.102078	0.158952	0.103666	0.0327523	0.141105	0.0756708	0.15496	0.120029	0.120667	0.122486	0.0300093	0	0.00468817	0.00157281	0	0.00760342	0.00277288	0.00330985	0.0156743	0	0	0.0113885	0.00925033	0.00726263	0.00702179
828.6	C47H90O8PN	PE(42:2)	0.206223	0.152682	0.181859	0.184696	0.235476	0.192187	0.0307991	0.233566	0.172748	0.251584	0.202648	0.210643	0.214238	0.0301537	0.0712663	0.0912261	0.0910449	0.111019	0.113537	0.0956187	0.017259	0.0685369	0.0764509	0.111571	0.120803	0.10837	0.0971465	0.0231328	0.00317506	0	0.00314561	0.00476258	0	0.00221665	0.00212664	0.00626973	0.00318088	0.0146883	0	0.0123338	0.00729454	0.00614907
Total PE		Total PE	24.1203	18.9137	22.7276	20.5729	20.9924	21.4654	2.0108	23.3181	23.0159	23.9322	23.1035	22.6605	23.206	0.470158	13.3836	14.4393	15.8586	13.9921	18.2832	15.1914	1.95424	15.8482	11.8702	20.7522	15.3552	16.0411	15.9734	3.16527	14.9974	14.999	6.60735	7.5614	5.12623	9.85827	4.77163	13.7746	11.0106	9.59308	3.65082	14.0867	10.4232	4.22943
822.5	C41H73O13P	PI(32:3)	0.190093	0.148663	0.120885	0.205334	0.127243	0.158444	0.0376832	0.110369	0.107938	0.19328	0.167238	0.0986689	0.135499	0.0421117	0.0640343	0.0754799	0.141083	0.078427	0.0884575	0.0894963	0.030123	0.0858583	0.0576065	0.0964557	0.0723479	0.112256	0.0849049	0.0211264	0.00582908	0.0363407	0.00641669	0.0174872	0.0136489	0.0159445	0.0124173	0.0211027	0.0246568	0.00732415	0.00530999	0.0132087	0.0143205	0.0084293
848.5	C43H75O13P	PI(34:4)	0.0493419	0.0324298	0.0332595	0.0169542	0.0222676	0.0308506	0.0124198	0.0311216	0.0317465	0.036319	0.0279778	0.0187789	0.0291887	0.00653736	0.0366899	0.0337399	0.0465932	0.0358697	0.0427345	0.0391255	0.00534626	0.040133	0.0299172	0.0328744	0.0401231	0.056128	0.0398351	0.0101544	0.0395082	0.0293276	0.01155	0.0246117	0.0148897	0.0239774	0.0112612	0.0294159	0.0123284	0.00266333	0	0.0308204	0.0150456	0.0145123
850.5	C43H77O13P	PI(34:3)	3.11882	3.21649	2.80515	3.25065	2.76802	3.03183	0.229416	2.85853	3.10909	3.11759	3.0818	2.77148	2.9877	0.161164	3.57086	3.35294	3.41581	3.04604	3.05851	3.28883	0.230094	3.04863	2.71817	3.71716	2.99738	3.05239	3.10674	0.368066	1.8883	1.31496	0.919832	1.17521	0.741074	1.20787	0.440563	1.46344	1.47714	0.804658	0.611645	1.46774	1.16493	0.422552
852.5	C43H79O13P	PI(34:2)	2.71309	2.70122	2.48671	2.54744	2.18565	2.52682	0.214213	2.44537	2.76631	2.59973	2.76312	2.47587	2.61008	0.152542	1.94552	2.26605	2.11128	1.83749	2.18417	2.0689	0.175161	1.93781	1.81373	2.30293	2.2405	2.28518	2.11603	0.224822	1.29389	0.920471	0.690275	0.915004	0.728821	0.909693	0.239068	0.909176	0.985462	0.631042	0.45583	0.998046	0.795911	0.241068
854.5	C43H81O13P	PI(34:1)	0.0990791	0.0129237	0.0522078	0.0107533	0.0430242	0.0435976	0.0359593	0.053019	0.0381751	0.0525046	0.0459747	0.0188585	0.0417064	0.0141182	0.0218928	0	0.0496071	0.0505368	0.050878	0.0345829	0.0229282	0.00205599	0.00517185	0.0120118	0.0869597	0.049308	0.0311015	0.0365103	0.345373	0.208002	0.136836	0.198351	0.111828	0.200078	0.09078	0.155553	0.186386	0.0620888	0.101056	0.254268	0.15187	0.0747213
872.5	C45H75O13P	PI(36:6)	0.142649	0.116876	0.134317	0.123389	0.117064	0.126859	0.0113202	0.0991398	0.119367	0.108957	0.118198	0.104398	0.110012	0.00873725	0.228447	0.168004	0.162913	0.16415	0.193351	0.183373	0.0280872	0.139479	0.130808	0.214948	0.164915	0.176223	0.165275	0.0333198	0.386015	0.288813	0.172609	0.208551	0.12284	0.235766	0.103526	0.271778	0.290042	0.185101	0.0789861	0.185551	0.202292	0.0841256
874.5	C45H77O13P	PI(36:5)	0.120824	0.0937574	0.0937022	0.0847709	0.0709382	0.0927986	0.0182311	0.0856645	0.109843	0.0937976	0.114112	0.104398	0.101563	0.0116953	0.155067	0.160699	0.13587	0.130408	0.165559	0.14952	0.015529	0.123689	0.0954803	0.143058	0.164284	0.176537	0.140609	0.0323271	0.290806	0.168315	0.141809	0.136012	0.0744486	0.162278	0.0796537	0.227014	0.162216	0.115855	0.0444712	0.119508	0.133813	0.0670864
876.5	C45H79O13P	PI(36:4)	0.125411	0.0515344	0.0865067	0.0704855	0.0605997	0.0789074	0.0290503	0.065612	0.101747	0.0822703	0.0928925	0.0934172	0.0871879	0.0139017	0.0891288	0.131307	0.0933494	0.0916502	0.108331	0.102753	0.0176336	0.0768119	0.0746338	0.0908562	0.125266	0.117116	0.0969369	0.0231796	0.301493	0.210075	0.171005	0.138926	0.146726	0.193645	0.0663499	0.175536	0.179411	0.116854	0.0613968	0.155045	0.137649	0.0493178
878.5	C45H81O13P	PI(36:3)	0.146919	0.130843	0.125842	0.093719	0.106725	0.12081	0.0208563	0.109888	0.14143	0.117642	0.144133	0.131612	0.128941	0.0148711	0.0302865	0.0617405	0.0360039	0.0442292	0.0715729	0.0487666	0.0174172	0.0389816	0.034532	0.0312488	0.0740855	0.054717	0.046713	0.0177526	0.144755	0.111253	0.117746	0.0786926	0.056767	0.101843	0.0344628	0.148039	0.118418	0.0655845	0.0441393	0.0663582	0.0885077	0.043079
880.6	C45H83O13P	PI(36:2)	0.120192	0.0741711	0.0937022	0.0703285	0.0699839	0.0856755	0.0216212	0.0648099	0.0898425	0.082744	0.108453	0.102807	0.0897312	0.0172582	0.0166143	0.0320007	0.018898	0.0252304	0.0292866	0.024406	0.00658081	0.0154611	0.00859323	0.025288	0.0331726	0.0348056	0.0234641	0.0113071	0.110105	0.0567424	0.0654502	0.0446896	0.0471508	0.0648276	0.0266167	0.0773767	0.0655352	0.0399499	0.0252225	0.0270465	0.0470262	0.0233902
Total PI		Total PI	6.82642	6.57891	6.03228	6.47383	5.57151	6.29659	0.496847	5.92352	6.61548	6.48483	6.6639	5.92029	6.32161	0.370706	6.15854	6.28196	6.2114	5.50403	5.99285	6.02976	0.312627	5.50891	4.96864	6.66682	5.99903	6.11466	5.85161	0.642765	4.80608	3.3443	2.43353	2.93753	2.05819	3.11593	1.06361	3.47844	3.50159	2.03112	1.42806	3.3176	2.75136	0.959425
758.5	C40H72O10PN	PS(34:3)	0.219938	0.126702	0.127599	0.159733	0.144382	0.155671	0.0384102	0.147031	0.109243	0.159981	0.167523	0.161931	0.149142	0.0235334	0.247524	0.186127	0.195809	0.124623	0.179593	0.186735	0.0438375	0.189026	0.168908	0.244859	0.156571	0.204961	0.192865	0.0344804	1.23095	1.02697	0.515214	0.645158	0.378287	0.759317	0.35773	1.11851	0.817276	0.587236	0.34206	1.28381	0.829778	0.382871
760.5	C40H74O10PN	PS(34:2)	0.151196	0.0956874	0.100921	0.101836	0.101783	0.110285	0.0230118	0.0920924	0.0987894	0.116996	0.114385	0.0976478	0.103982	0.0110231	0.103911	0.149474	0.115697	0.100599	0.101523	0.114241	0.0206036	0.108866	0.120699	0.146519	0.119119	0.126487	0.124338	0.0139327	0.692079	0.51611	0.298282	0.335198	0.287035	0.425741	0.175204	0.469935	0.432675	0.29782	0.162833	0.640351	0.400723	0.180564
762.5	C40H76O10PN	PS(34:1)	0.0111097	0	0.00842472	0.00896022	0.00419005	0.00653694	0.00443243	0.000704339	0	0.00623979	0.00483074	0.00349366	0.00305371	0.0026621	0.00987817	0.00229079	0	0.00667326	0.00852862	0.00547417	0.00419115	0.000722161	0.00349345	0.00396533	0	0.0103255	0.00370128	0.00407945	0.4493	0.316314	0.204254	0.163511	0.241069	0.27489	0.112554	0.224614	0.200847	0.130091	0.0801418	0.436336	0.214406	0.136636
782.5	C42H72O10PN	PS(36:5)	0.0249969	0.0148025	0.0126371	0.0130957	0.0111735	0.0153411	0.00555083	0.0112694	0.00557542	0.0069331	0.00828127	0.0216607	0.010744	0.00645664	0.0303944	0.0305438	0.0278961	0.0186851	0.0249298	0.0264899	0.00492456	0.0267199	0.0153712	0.0285503	0.0138712	0.0158324	0.020069	0.00697495	0.258774	0.229538	0.139456	0.122278	0.0817182	0.166353	0.0747715	0.200749	0.160962	0.133014	0.0670277	0.214026	0.155156	0.058811
784.5	C42H74O10PN	PS(36:4)	0.0178797	0.010397	0.0124616	0.00878791	0.0116972	0.0122447	0.00344469	0.0110933	0.0144612	0.0109196	0.00948895	0.00751137	0.0106949	0.00254871	0.0150072	0.0318801	0.0248562	0.017851	0.0162372	0.0211663	0.00709971	0.0207621	0.0179913	0.0180422	0.0199398	0.030116	0.0213703	0.0050348	0.217186	0.170404	0.11234	0.102017	0.0500524	0.1304	0.064652	0.172321	0.149211	0.0785661	0.0229497	0.151544	0.114918	0.0624344
786.5	C42H76O10PN	PS(36:3)	0.116826	0.0650251	0.0689774	0.0670293	0.0546452	0.0745006	0.024299	0.0558189	0.0712608	0.0646512	0.0843654	0.0896124	0.0731417	0.0139011	0.0222259	0.024626	0.0101928	0.0181846	0.0296861	0.0209831	0.00732836	0.0254562	0.0204367	0.0144734	0.0188995	0.0332136	0.0224959	0.00716183	0.335909	0.322263	0.139809	0.232115	0.141985	0.234416	0.0942299	0.275503	0.231116	0.180154	0.0848774	0.335882	0.221507	0.0954822
814.6	C44H80O10PN	PS(38:3)	0.107278	0.072955	0.0874065	0.0644447	0.0513281	0.0766825	0.02155	0.0658557	0.0707381	0.079384	0.0728061	0.0911846	0.0759937	0.00978286	0.00721866	0.00878136	0.00822578	0.0116782	0.0180413	0.0107891	0.00437992	0.0111935	0.0136245	0.0114994	0.0114437	0.0058511	0.0107224	0.00289385	0.314937	0.287622	0.141569	0.198346	0.119172	0.212329	0.086715	0.316566	0.23717	0.158594	0.0779561	0.286518	0.215361	0.097319
816.6	C44H82O10PN	PS(38:2)	0.0709981	0.0650251	0.064063	0.0511766	0.0741988	0.0650923	0.00883905	0.0593406	0.0740485	0.059798	0.0678029	0.0665543	0.0655088	0.00612255	0.0146273	0.0146992	0.00518582	0.00283614	0.0172212	0.0109139	0.00644131	0.0131794	0.00157205	0.00812892	0.0140446	0.0125627	0.00989752	0.00518443	0.0941967	0.0997229	0.0369771	0.0814001	0.022132	0.0668858	0.035115	0.0817736	0.0601828	0.045678	0.0280496	0.0900979	0.0611564	0.0254915
842.6	C46H84O10PN	PS(40:3)	0.15571	0.130579	0.10057	0.124237	0.118194	0.125858	0.0200888	0.128366	0.118652	0.144382	0.129912	0.127344	0.129731	0.00928696	0.0830146	0.096404	0.0881589	0.0822479	0.111036	0.0921723	0.0119605	0.0918949	0.0931005	0.109641	0.0840939	0.0758922	0.0909246	0.0125361	0.0245267	0.0423385	0.00880406	0.0401669	0.02077	0.0273212	0.0140013	0.0368508	0.0359672	0.0266759	0.00910702	0.0293422	0.0275886	0.0111967
844.6	C46H86O10PN	PS(40:2)	0.126894	0.0999166	0.0896882	0.115621	0.11575	0.109574	0.0146918	0.106179	0.105759	0.142649	0.123356	0.126995	0.120987	0.0155089	0.0742762	0.0922042	0.0906624	0.0472133	0.0877463	0.0784205	0.0188274	0.074202	0.068297	0.101314	0.0892956	0.0913804	0.0848978	0.0134243	0.00391005	0.00804782	0.0137343	0.00533189	0.0146412	0.00913305	0.00485844	0.00666823	0.00249278	0.00840475	0.0214926	0.0134629	0.0105042	0.00729389
868.6	C48H86O10PN	PS(42:4)	0.0765529	0.0636154	0.0570424	0.102181	0.0693104	0.0737404	0.0174481	0.072723	0.0914717	0.0826773	0.0781544	0.0784327	0.0806918	0.00698554	0.0191864	0.049061	0.0445265	0.0201866	0.055272	0.0376465	0.0168368	0.0348443	0.0127511	0.0446099	0.0355449	0.0290834	0.0313667	0.0117971	0	0.000349905	0	0.00319913	0.00851231	0.00241227	0.00366473	0	0.00178056	0.00182712	0.00473565	0	0.00166867	0.00193732
870.6	C48H88O10PN	PS(42:3)	0.329993	0.280718	0.247301	0.36892	0.33049	0.311484	0.0476149	0.352346	0.311701	0.374561	0.31348	0.3167	0.333758	0.0282801	0.168119	0.207889	0.19116	0.193024	0.27964	0.207966	0.0425168	0.205274	0.195109	0.28015	0.195063	0.226644	0.220448	0.0357751	0.000355459	0.0115469	0.00739541	0.000355459	0.0262179	0.00917422	0.0106633	0.00456248	0.00178056	0.0193675	0.0163926	0.00586845	0.00959432	0.00777798
872.6	C48H90O10PN	PS(42:2)	0.211432	0.265387	0.189205	0.220215	0.217533	0.220754	0.0277714	0.275749	0.196185	0.295697	0.268796	0.21486	0.250257	0.0425295	0.115879	0.157683	0.163443	0.143141	0.155811	0.147191	0.019009	0.171513	0.170131	0.218489	0.141833	0.195151	0.179424	0.028877	0	0.0118968	0.0105649	0.00497643	0.0251964	0.0105269	0.00946965	0.0189518	0.00641	0.00950102	0.0123855	0.0448764	0.018425	0.0154954
Total PS		Total PS	1.6208	1.29081	1.1663	1.40624	1.30468	1.35777	0.169927	1.37857	1.26788	1.54487	1.44318	1.40393	1.40769	0.100605	0.911261	1.05166	0.965814	0.786944	1.08527	0.96019	0.118797	0.973653	0.901485	1.23024	0.899718	1.0575	1.01252	0.137831	3.62213	3.04312	1.6284	1.93405	1.41679	2.3289	0.956701	2.927	2.33787	1.67693	0.930009	3.53211	2.28079	1.02175
688.5	C37H67O8P	PA(34:3)	1.81762	2.07875	1.30615	1.49733	1.63641	1.66725	0.296716	1.14172	1.26322	1.47205	1.62426	1.4501	1.39027	0.189036	2.71892	2.21534	3.3881	4.1526	4.3202	3.35903	0.904466	3.24119	4.2293	4.37658	4.4137	4.19887	4.09193	0.484413	4.23913	8.12611	4.71584	10.2355	10.1906	7.50143	2.89391	8.21056	7.64517	8.75897	5.5081	10.6962	8.1638	1.87691
690.5	C37H69O8P	PA(34:2)	1.99581	2.01784	1.32182	1.41815	1.54353	1.65943	0.326818	1.27141	1.53499	1.57189	1.75222	1.52992	1.53209	0.171763	2.00802	1.78265	2.7328	3.15943	3.93911	2.7244	0.875349	2.59828	3.48247	3.04741	3.93361	3.61635	3.33562	0.520743	2.73406	5.00312	2.95669	6.97273	6.97003	4.92733	2.06494	5.06726	5.0347	5.46531	3.89023	5.66871	5.02524	0.688806
710.4	C39H65O8P	PA(36:6)	0.747812	0.784691	0.416222	0.545133	0.753006	0.649373	0.161219	0.331871	0.530457	0.576167	0.689634	0.624088	0.550443	0.135677	1.17737	1.01414	1.38422	1.62139	1.99992	1.43941	0.387251	1.40314	1.70935	1.93408	1.94638	2.07794	1.81418	0.265221	3.06075	5.68343	3.41528	6.41597	6.18109	4.9513	1.59116	6.15122	5.44865	5.68006	3.14048	6.88325	5.46073	1.4082
712.5	C39H67O8P	PA(36:5)	1.87762	1.66975	1.05237	1.12685	1.37222	1.41976	0.351839	0.838794	1.19082	1.20169	1.53828	1.26626	1.20717	0.24956	1.58556	1.57458	2.06661	2.22952	3.2661	2.14448	0.690744	1.98458	2.52062	2.80463	3.12157	2.85138	2.65656	0.431898	2.4313	5.04388	2.85184	6.36996	6.53722	4.64684	1.92555	4.99548	4.65763	5.36219	3.14991	6.50253	4.93355	1.21519
714.5	C39H69O8P	PA(36:4)	1.46956	1.3504	0.892425	0.932346	1.06939	1.14282	0.256044	0.8315	1.06452	1.12182	1.28011	1.16315	1.09222	0.165795	1.24327	1.42039	1.42867	1.79675	2.65212	1.70824	0.564791	1.42744	2.01053	1.7339	2.85224	2.27843	2.06051	0.54412	1.59387	3.09626	1.95836	4.47977	5.0845	3.24255	1.52579	3.21826	2.81375	3.36982	2.18042	4.0967	3.13579	0.707349
716.5	C39H71O8P	PA(36:3)	0.642201	0.369079	0.358515	0.265429	0.407238	0.408492	0.140659	0.233859	0.290037	0.325328	0.459607	0.300738	0.321914	0.0839481	0.324096	0.478898	0.494894	0.550686	0.815677	0.53285	0.179052	0.432346	0.591039	0.441944	0.725853	0.696359	0.577508	0.137627	0.670861	1.20752	0.715696	1.39602	1.42539	1.0831	0.365885	1.19117	1.03718	1.35568	0.732779	1.53626	1.17062	0.307359
718.5	C39H73O8P	PA(36:2)	0.207401	0.117476	0.0915599	0.124685	0.157065	0.139637	0.0445022	0.0736224	0.0890861	0.135292	0.134666	0.108311	0.108195	0.027365	0.120737	0.119354	0.0923587	0.150953	0.175576	0.131796	0.0320785	0.121291	0.149003	0.0828967	0.231402	0.150365	0.146992	0.0545648	0.321627	0.745984	0.448108	0.827764	0.715338	0.611764	0.215848	0.691899	0.569296	0.62581	0.429576	0.587605	0.580837	0.0967163
Total PA		Total PA	8.75802	8.38798	5.43906	5.90992	6.93886	7.08677	1.46697	4.72278	5.96313	6.40425	7.47877	6.44257	6.2023	0.996756	9.17798	8.60534	11.5877	13.6613	17.1687	12.0402	3.50446	11.2083	14.6923	14.4215	17.2247	15.8697	14.6833	2.23668	15.0516	28.9063	17.0618	36.6977	37.1042	26.9643	10.5036	29.5259	27.2064	30.6179	19.0315	35.9713	28.4706	6.17817
Lipid analysis was performed at Kansas Lipidomics Research Center Analytical Laboratory. See Methods for details.
