## Supplementary Workbook S3 for "Arabidopsis Acyl-CoA Binding Protein 4, ACBP4, functions in developmentally programmed endoreduplication"

### Sheet: Primers
Primers used for genotyping plant lines, cloning, and qPCR, in support of Methods
Genotyping Primers	Sequence 5' to 3'	Purpose	Source
SALK_206508	TGGAAAGGATTGCTTTTGTTG	acbp1 LP	SALK Primer Designer
SALK_206508	CTTCAGCAACGTTAAGATGGC	acbp1 RP	SALK Primer Designer
SAIL_690_g01	GGGTTGGTGGGTAGTTTCTTG	acbp2 LP	SALK Primer Designer
SAIL_690_g01	CGACGATCGAGATCAGCTTAG	acbp2 RP	SALK Primer Designer
SALK_012290	GTGGTTGCGTAGAAAACGAAG	acbp3 LP	SALK Primer Designer
SALK_012290	GATTCACCTCTCCCCTGAAAC	acbp3 RP	SALK Primer Designer
SALK_040164C	ATTAGGGAAACGGGAAAGGAG	acbp4-1 LP	SALK Primer Designer
SALK_040164C	TTGCAACCTTGGTTTCAACTC	acbp4-1 RP	SALK Primer Designer
SALK_019656C	CAACAGGCTCATCTTTTGCTC	acbp4-2 LP	SALK Primer Designer
SALK_019656C	GTTACCCGAGATCTCATCACG	acbp4-2 RP	SALK Primer Designer
SALK_143337	AAATGGCTCACATGGTGAGAGC	acbp5 LP	Hsiao et al. 2015 Plant Cell Physiology
SALK_143337	AGCAGATCCTGGTTGGTATCCAA	acbp5 RP	Hsiao et al. 2015 Plant Cell Physiology
SALK_104339	TGGTAGCCTTGTTTGATCCAG	acbp6 LP	SALK Primer Designer
SALK_104339	TAGTGAGTGGTGAATGCGATG	acbp6 RP	SALK Primer Designer
35S:ACBP4 #1	CATTTCATTTGGAGAGGACA	pEG102[35S:ACBP4] LP
35S:ACBP4 #1	CTCCTCGCCCTTGCTC	pEG102[35S:ACBP4] RP
35S:ACBP4 #2	CAACAGCCACAACGTCTATATCATGG	pEG104[35S:ACBP4] LP
35S:ACBP4 #2	CGTCTCGCATATCTCATTAAAGCAGG	pEG104[35S:ACBP4] RP
SALK LBb1a	TTTTTCGCCCTTTGACGTTGGA	SALK LBb1a	SALK
Cloning Primers	Sequence 5' to 3'	Purpose
pEG102 & pEG104	ATGGCTATGCCTAGGGC	ACBP4_CDS LP
pEG102 & pEG104	TCAAGGCGAATCATCATCTTTTTC	ACBP4_CDS_+STOP RP
pEG102 & pEG104	GGGGACAAGTTTGTACAAAAAAGCAGGCTGGATGGCTATGCCTAGGGCAAC	attB_ACBP4 LP
pEG102 & pEG104	GGGGACCACTTTGTACAAGAAAGCTGGGTGTCAAGGCGAATCATCATCTT	attB_ACBP4_+STOP RP
pEG102 & pEG104	GGGGACCACTTTGTACAAGAAAGCTGGGTGAGGCGAATCATCATCTT	attB_ACBP4_noSTOP RP
qPCR Primers	Sequence 5' to 3'	Purpose	Source
	GGAAAACCACCGGTTTCACG	ACBP4 LP
	AGCAGCATGATCAGACCTCG	ACBP4 RP
	GTAGGTGCTCTTGTTCTTCCC	PR-1 LP
	CACATAATTCCCACGAGGATC	PR-1 RP
	GGTTCTGTTCGTCTGATGTTT	PAD4 LP	From Joglekar et al, 2018 Plant and Cell Physiology
	GTTCCTCGGTGTTTTGAGTT	PAD4 RP	From Joglekar et al, 2018 Plant and Cell Physiology
	TAAGTTTGCTTCCATCATCACCC	PDF1.2a LP	From Kuhn et al, 2017 Front. in Plant Sci.
	GTGCTGGGAAGACATAGTTGCAT	PDF1.2a RP	From Kuhn et al, 2017 Front. in Plant Sci.
	ATGCTGATAAGCCGTACGCA	PR-4 LP
	CAAATCCAAGCCTCCGTTGC	PR-4 RP
	TGCCCAGGCTCTTCATTG	THI2.1 LP	From Liu et al, 2010 Cell Research
	AGAGGCGTGGCTTTAGGA	THI2.1 RP	From Liu et al, 2010 Cell Research
	AAAACCGTGTGCAAAGAGGC	VSP2 LP	described in Verhage et al. 2015
	TAACCACAACCAGTACGCCC	VSP2 RP	described in Verhage et al. 2015
	CTGTTTCCACTGAGGTGGCTAAG	RD22 LP	From Anderson et al. 2004
	TGGCAGTAGAACACCGCGA	RD22 RP	From Anderson et al. 2004
	CTGTTGACTACGAGCAGGAGATGGA	ACT2 LP	From Gao et al., 2009
	GACTTCTGGGCATCTGAATCTCTCA	ACT2 RP	From Gao et al., 2009
	GAAGACTTACACCAAGCCGAAG	UBQ5 LP
	TTCTGGTAAACGTAGGTGAGTCC	UBQ5 RP
	TTTGCAACGGGTAACGCGGTTT	MYC2 LP
	CACGCAATAGTATGCATCCCAAA	MYC2 RP
Cited References:
Anderson et al., 2004 Curr Pro Pep Sci 6:85-101
Gao et al., 2009 The Plant Cell 21: 2307-2322
Hsiao et al., 2015 Plant Cell Physiol. 56:322–333
Joglekar et al., 2018 Plant Cell Phys 59:1592–1607
Kuhn et al., 2017 Front Plant Sci. 8:1006
Liu et al., 2010 Cell Research 20: 539–552
Verhage et al., 2015 Front. Plant Sci. 2: 47
